# NetMD: Unsupervised Synchronization of Molecular Dynamics Trajectories via Graph Embedding and Time Warping

**DOI:** 10.1101/2025.08.12.669871

**Authors:** Manuel Mangoni, Salvatore Daniele Bianco, Francesco Petrizzelli, Michele Pieroni, Pietro Hiram Guzzi, Viviana Caputo, Tommaso Biagini, Tommaso Mazza

**Affiliations:** Department of Experimental Medicine, Sapienza University of Rome, Rome, Italy; UOS Computational Biology and Bioinformatics, Fondazione Policlinico Universitario A. Gemelli, IRCCS, Rome, Italy; Bioinformatics Laboratory, IRCCS Casa Sollievo della Sofferenza, S. Giovanni Rotondo, Italy; Department of Biochemical Sciences A. Rossi Fanelli, Sapienza University of Rome, Rome, Italy; Department of Surgical and Medical Sciences, University Magna Græcia of Catanzaro, Catanzaro, Italy

**Keywords:** Molecular Dynamics Trajectory Alignment, Graph Embedding, Dynamic Time Warping, GLUT1 deficiency syndrome

## Abstract

Molecular dynamics (MD) simulations yield detailed atomistic views of biomolecular processes, yet comparing independent trajectories is hindered by stochastic divergence. Here, we introduce NetMD, a computational approach that synchronizes and analyzes MD trajectories by combining graph-based representations with dynamic time warping. Frames are transformed into residue–contact graphs, entropy-filtered to retain variable interactions, and embedded as low-dimensional vectors. NetMD then uses time-warping barycenter averaging to align these vector trajectories, yielding a consensus “average” trajectory while pruning the outlier simulations. Applied to diverse systems, such as transporters, demethylases, and protein complexes, NetMD revealed shared multiphase dynamics and pinpointed mutation- or ligand-specific deviations. Thus, this method enables an unsupervised, time-resolved comparison of MD ensembles across conditions. It is robust, broadly applicable, and available as an open-source software, offering a powerful tool for uncovering common patterns and critical divergences in biomolecular dynamics.
