## Supplementary Table 1 for "NetMD: Unsupervised Synchronization of Molecular Dynamics Trajectories via Graph Embedding and Time Warping"

### Sheet: Merged_Contact_Frequencies_Sort
Res1	Res2	Frequency_wt	Frequency_mut	Odds_Ratio
86	98	0.596491	0.004386	135.969
256	265	0.460526	0.004386	104.976
11	206	0.877193	0.008772	99.9887
41	423	0.385965	0.004386	87.9802
65	423	0.710526	0.008772	80.9909
46	117	0.328947	0.004386	74.9831
256	264	0.25	0.004386	56.9872
423	424	0.495614	0.008772	56.4937
172	317	0.219298	0.004386	49.9888
298	373	0.210526	0.004386	47.9893
228	240	0.20614	0.004386	46.9895
232	239	0.20614	0.004386	46.9895
148	240	0.184211	0.004386	41.9907
22	132	0.504386	0.013158	38.3305
243	397	0.144737	0.004386	32.9927
68	72	0.140351	0.004386	31.9929
73	288	0.276316	0.008772	31.4965
332	454	0.780702	0.026316	29.6656
431	434	0.907895	0.030702	29.5705
172	292	0.254386	0.008772	28.9968
330	333	0.105263	0.008772	11.9987
333	454	0.921053	0.092105	9.9999
329	333	0.548246	0.149123	3.67645
150	333	0.008772	0.004386	1.99977
154	333	0.048246	0.030702	1.57141
158	333	0.013158	0.008772	1.49994
332	333	0.013158	0.008772	1.49994
328	333	0.934211	0.679825	1.37419
331	333	0.859649	0.692982	1.24051
333	455	1	0.868421	1.15152
333	337	1	0.982456	1.01786
333	335	0.995614	1	0.995614
333	393	0.745614	0.77193	0.965909
333	336	0.548246	0.732456	0.748503
333	386	0.627193	0.859649	0.729592
333	334	0.166667	0.311404	0.535213
333	389	0.350877	0.723684	0.484849
333	390	0.171053	0.368421	0.464287
333	453	0.035088	0.078947	0.444451
153	333	0.039474	0.157895	0.250005
38	65	0.004386	0.083333	0.052643
225	242	0.017544	0.381579	0.04598
248	397	0.004386	0.096491	0.045464
156	160	0.017544	0.451754	0.038837
297	369	0.017544	0.504386	0.034785
181	182	0.013158	0.385965	0.034093
15	147	0.008772	0.27193	0.032262
19	23	0.008772	0.276316	0.03175
153	160	0.013158	0.416667	0.031581
161	376	0.004386	0.149123	0.029418
292	299	0.004386	0.166667	0.026322
216	252	0.008772	0.412281	0.021279
212	248	0.013158	0.679825	0.019356
165	310	0.004386	0.245614	0.017861
255	268	0.008772	0.557018	0.01575
59	60	0.008772	0.692982	0.01266
256	398	0.004386	0.403509	0.010872
251	256	0.004386	0.412281	0.010641
297	358	0.004386	0.526316	0.008335
89	213	0.004386	0.530702	0.008266
