## Supplementary Table 2 for "NetMD: Unsupervised Synchronization of Molecular Dynamics Trajectories via Graph Embedding and Time Warping"

### Sheet: Contact_Frequencies_Adjusted__8
Res1	Res2	Frequency_wt	Frequency_mut	Odds_Ratio
907	1367	0.555556	0.000842	659.218
1161	1163	0.964646	0.001684	572.66
1247	1401	0.322391	0.000842	382.547
1161	1214	0.767677	0.002525	303.88
1056	1062	0.253367	0.000842	300.644
899	912	0.215488	0.000842	255.697
1312	1368	0.174242	0.000842	206.756
1038	1233	0.158249	0.000842	187.778
1143	1212	0.145623	0.000842	172.796
1256	1359	0.13468	0.000842	159.811
1357	1359	0.257576	0.001684	152.91
1064	1076	0.998316	0.006734	148.228
921	1178	0.10101	0.000842	119.859
1015	1077	0.590067	0.005892	100.126
1027	1083	0.083333	0.000842	98.8837
1054	1057	0.818182	0.008418	97.1886
1052	1057	0.08165	0.000842	96.8861
1287	1401	0.542929	0.005892	92.1274
1151	1189	0.074916	0.000842	88.8956
1155	1226	0.341751	0.004209	81.1809
1063	1074	0.000842	0.130471	0.006459
1077	1078	0.000842	0.137205	0.006142
1049	1054	0.005892	0.984848	0.005984
1146	1259	0.000842	0.142256	0.005924
1005	1078	0.000842	0.16835	0.005006
1109	1399	0.000842	0.186027	0.00453
1115	1400	0.000842	0.18771	0.00449
1062	1074	0.002525	0.61532	0.004106
1057	1076	0.000842	0.215488	0.003911
1059	1076	0.003367	0.91835	0.003667
1062	1072	0.000842	0.248316	0.003394
1049	1055	0.000842	0.274411	0.003071
911	1360	0.000842	0.287879	0.002927
1161	1232	0.001684	0.590067	0.002855
1065	1073	0.000842	0.320707	0.002628
911	1359	0.000842	0.324074	0.0026
907	912	0.000842	0.504209	0.001671
1128	1238	0.000842	0.540404	0.001559
1065	1069	0.000842	0.653199	0.00129
1146	1226	0.000842	0.924242	0.000912
